# Inhibition of HDAC7 reprograms the histone H3.3 landscape to induce heterochromatin spreading and DNA replication defects in cancer cells

**DOI:** 10.1101/2024.03.12.584656

**Authors:** Ola Hassan, Mattia Pizzagalli, Owen Leary, John P. Zepecki, Adrianne Corseri, Laura Jinxuan Wu, Shiven Sasipalli, Daniel Lee, Lindsey Hayward, Lily Tran, Eduardo Fajardo, Andras Fiser, David Karambizi, Nikos Tapinos

## Abstract

Class IIa histone deacetylases (HDACs) are a family of enzymes with minimal histone deacetylase activity but can function as multi-protein interaction hubs. Here we demonstrate the expression of HDAC7, a Class IIa HDAC family member, in glioblastoma tumor tissue from 84 patients, patient-derived glioma stem cells (GSCs) from six patients, and pediatric diffuse pontine glioma (DIPG) cells from three patients. HDAC7 binds to Histone H3.3 and interacts with H3.3 and HIRA on chromatin. Targeted downregulation of HDAC7 expression with a subtype-specific siRNA inhibits the interaction of H3.3 with HIRA while increasing the association of H3.3 with DAXX and H3K9me3. This results in H3.3 being deposited on H3K9me3+/DAPI+ heterochromatin nuclear foci. Inhibition of HDAC7 triggers H3K9me3+ heterochromatin spreading, increased H3K9me3 binding in the cancer genome, and significant alterations in gene expression. Using single molecule DNA fiber approach, we show that HDAC7 inhibition results in a significant increase in replication fork speed without affecting fork symmetry. This altered replication fork speed leads to replication stress, evidenced by phosphorylation of RPA2 and impact on global DNA synthesis, resulting in reduced EdU incorporation. Finally, HDAC7 depletion leads to reduced BRCA2 expression and increased sensitivity of cancer cells to DNA damaging agents. Taken together, these studies uncover the involvement of HDAC7 in the euchromatic H3.3 chaperone network and the effect of HDAC7 depletion on chromatin dynamics, inducing epigenetic restriction and DNA damage in cancer cells.
