## Supplemental Table 1 for "Inhibition of HDAC7 reprograms the histone H3.3 landscape to induce heterochromatin spreading and DNA replication defects in cancer cells"

### Sheet: Sheet1
H3K9ME3 Associated
LOC105378576
LOC105378809
PAX9
DCAF11
RNA5SP489
LOC440446
LYSMD2
LOC104054148
ZNF275
SLC29A3
LOC105378821
MIR124-2
GJB1
LOC105378375
HOXD11
LOC105371226
SHD
TRA-CGC3-1
LOC105370409
LOC101928453
LOC105377441
GPR148
EVPL
LOC105373377
LOC105373917
C6orf1
LOC105374438
LOC102724929
C12orf29
KRTAP5-7
LOC102724623
H1FNT
COL4A4
LOC105374719
MIR124-2HG
LOC105377475
LOC105377000
LOC105374965
LOC105376011
LINC01413
CERS3
LOC101054525
CXCL6
LOC105376646
KRTAP10-1
MIR7845
LOC101928628
TRH-GTG1-3
TRG-GCC2-5
LOC101930421
LOC105377607
MIR5699
LOC102467226
CTAGE16P
PCK2
HOXD13
LOC105370455
LOC105379369
LOC105376645
HMGA1
LRIF1
LOC105376198
SAMSN1-AS1
MYEOV2
OSR2
LOC105373353
CCDC94
ZNF641
TDO2
SLC25A51
NPY1R
DRAM2
SERPINI2
SRP68
PTDSS2
LOC105378769
ZNF66
SLC27A6
DCAF10
LOC105371267
NOSTRIN
ARSJ
UNC5B
CMSS1
PGR
LOC101927501
DIP2C
SBF2
LOC105374701
RGS6
LOC101927435
DNM3
STAP1
LINC01090
ZNF503
TRIM31
LINC01250
DNAH7
ABLIM1
UBE3A
HEPHL1
VWA5A
NDUFAF2
FCGBP
SDK1
PTCHD1-AS
MID1
LINC00506
LINC01324
DOK6
KIAA0825
LOC105378374
ARIH1
PARPBP
GLT1D1
PLXDC2
LOC105378959
PCDH9
INPP4B
C12orf50
HECTD2-AS1
C6orf118
KCNMA1
AK5
LOC105375318
PDE1C
LINC01278
NCALD
LOC105376012
DOCK8
PRKCB
LOC105370228
LOC105370359
LOC101928241
NT5C2
TRPM3
LOC105369325
LOC202181
KANSL1
SUMF1
CTAGE5
LOC105379057
PDE7B
LINC00669
LOC105374690
OSMR-AS1
SLCO3A1
RIC8B
LCK
LOC105376603
KLHL29
PTCHD1-AS
LTBP1
LRP1B
KCNIP1
GMDS
CATSPERB
ROR1
LOC105370027
KIAA1598
COL13A1
TBC1D8B
CHRM3
GALNT9
KSR2
KIF26B
TLL1
CYTH4
ANK3
UNC5A
SMYD3
LOC105370983
RABGAP1L
LOC105371953
MAP2K5
AJAP1
LOC102467224
LOC105370228
BICC1
LOC643962
COL21A1
TMEM117
PARD3B
ARHGAP10
NRL
ARHGAP24
LINC01121
LOC105370305
LOC101927274
TSPEAR
LINC00907
ASCC3
KLF7
METTL24
PPARGC1A
AUTS2
OAS2
LOC105369178
VASH2
FRMD4A
NEO1
LOC105372948
CPO
C3orf20
ITPR1
VPS45
LOC105372267
LOC105371671
C12orf76
ENPP1
CDH13
LINC00343
SLC10A7
FNDC1
